# Conserved cerebellar rhombic lip compartmentalization and *Eomes* regulatory networks govern unipolar brush cell development

**DOI:** 10.64898/2026.07.27.740783

**Authors:** Vuslat Akçay, Lisa M. Spänig, Wouter-Michiel A.M. Vierdag, Piyush Joshi, Patricia Benites Gonçalves da Silva, Angelina Sanderson, Robert Reinhardt, Laura Sieber, Nina Hofmann, Jana Nolle, Franziska Schelb, Marc Zuckermann, Henrik Kaessmann, Stefan M. Pfister, Adriana Sánchez-Danés, Mari Sepp, Sinem K. Saka, Lena M. Kutscher

## Abstract

The rhombic lip (RL) gives rise to all cerebellar glutamatergic cell types, including unipolar brush cells (UBCs). Disruptions to UBC development can lead to the neurodevelopmental disorder Dandy-Walker Syndrome and the pediatric brain tumor medulloblastoma, but these diseases have not been adequately modeled in mice. To evaluate conservation of UBC development in mouse and human, we examined UBC localization, lineage decisions, and the underlying molecular mechanisms of UBC differentiation using multiplex immunofluorescence and single-cell RNA-seq of wild-type and conditional knockout animals of the primary UBC transcription factor *Eomes*. Similar to the human RL, the murine RL is molecularly compartmentalized, cycling EOMES+ UBC progenitors are highly abundant, and persist after birth. *Eomes* regulates the transcriptional networks important for UBC differentiation and migration, but not UBC fate. Overall, our findings suggest that murine UBC development recapitulates many features of human UBC development, with EOMES playing a central role in UBC maturation.
