## Supplemental Table 3 for "Conserved cerebellar rhombic lip compartmentalization and *Eomes* regulatory networks govern unipolar brush cell development"

### Sheet: GSEA_top_results_E16_UBC_WT_Mut
ID	Description	setSize	enrichmentScore	NES	pvalue	p.adjust	qvalue	rank	leading_edge	core_enrichment
GO:0034976	response to endoplasmic reticulum stress	212	0.51121	2.08426	1.77068e-09	1.24001e-05	1.15243e-05	1086	tags=24%, list=10%, signal=22%	230903/22260/226418/71853/22027/22213/56334/14827/66168/74126/18453/56812/72661/108954/12915/12304/74840/12282/54197/50873/170770/18709/28146/12018/50762/208647/67819/329795/17872/14828/105193/192193/27362/109815/230784/12043/22433/15572/11911/64136/320709/13198/64209/52028/16476/228775/56312/18858/11910/69065
GO:0009968	negative regulation of signal transduction	843	0.345986	1.58336	7.73705e-08	0.000270913	0.00025178	2265	tags=27%, list=21%, signal=23%	20602/22059/13726/71966/66494/244551/54607/26356/67046/21886/13429/64383/74136/238247/70369/229007/114715/100764/56496/20482/101543/503610/19052/54609/16905/27373/22334/69942/18747/101568/21927/26417/21858/12050/29813/18024/330177/20224/12034/12317/75712/18483/12953/215705/76281/17537/105352/23939/18570/14114/11740/216150/211770/80280/14775/69721/224640/29806/23988/71648/77889/60597/68527/54638/1…
GO:0070059	intrinsic apoptotic signaling pathway in response to endoplasmic reticulum stress	49	0.688033	2.2353	2.94272e-07	0.000412158	0.000383049	927	tags=31%, list=9%, signal=28%	66168/74126/12282/50873/170770/12018/109815/12043/22433/11911/320709/13198/64209/228775/69065
GO:0097190	apoptotic signaling pathway	409	0.398509	1.73074	1.85363e-07	0.000412158	0.000383049	2455	tags=30%, list=23%, signal=24%	12633/19045/73689/69035/69076/12484/19099/19255/80795/19367/56085/15461/20909/22059/12015/66461/66494/244551/66143/70369/19823/20482/94275/67588/16905/22334/11749/12050/29813/18024/75712/20437/106021/17537/23939/13039/12070/12925/11740/13144/14775/67379/56772/60597/19015/50996/73737/15587/18604/68350/13871/69181/14678/606496/12042/234371/12581/69714/17350/13163/105675/19697/217011/30954/69635/219…
GO:0023057	negative regulation of signaling	915	0.333256	1.53437	2.65129e-07	0.000412158	0.000383049	2265	tags=27%, list=21%, signal=23%	20602/22059/13726/66461/71966/66494/244551/54607/26356/67046/21886/13429/64383/74136/238247/70369/229007/114715/100764/56496/21960/20482/101543/503610/15107/19052/54609/16905/27373/22334/69942/18747/101568/21927/26417/21858/12050/29813/18024/330177/14677/20224/12034/12317/75712/18575/18483/12953/215705/76281/17537/105352/23939/18570/14114/11740/216150/211770/80280/14775/69721/224640/29806/23988/7…
GO:1902532	negative regulation of intracellular signal transduction	464	0.378807	1.66984	6.60641e-07	0.000660924	0.000614247	2160	tags=28%, list=20%, signal=23%	64383/74136/70369/114715/56496/101543/503610/19052/22334/18747/101568/21927/26417/21858/29813/18024/330177/20224/12034/12317/12953/23939/18570/14114/216150/80280/14775/69721/224640/29806/23988/71648/77889/68527/54638/17826/15587/68350/104418/233877/67605/225913/69181/606496/234371/15481/19122/12581/75778/105675/19697/76793/12988/71732/20597/226791/108705/20779/64384/11651/330171/71853/386655/5778…
GO:0010648	negative regulation of cell communication	914	0.331101	1.52517	5.82133e-07	0.000660924	0.000614247	2265	tags=27%, list=21%, signal=23%	20602/22059/13726/66461/71966/66494/244551/54607/26356/67046/21886/13429/64383/74136/238247/70369/229007/114715/100764/56496/21960/20482/101543/503610/15107/19052/54609/16905/27373/22334/69942/18747/101568/21927/26417/21858/12050/29813/18024/330177/14677/20224/12034/12317/75712/18575/18483/12953/215705/76281/17537/105352/23939/18570/14114/11740/216150/211770/80280/14775/69721/224640/29806/23988/7…
GO:0035966	response to topologically incorrect protein	109	0.54803	2.02752	8.37308e-07	0.000732959	0.000681194	1022	tags=25%, list=10%, signal=23%	226418/71853/56334/74126/72661/12915/74840/28146/12018/50762/208647/67819/70294/17872/14828/192193/27362/109815/22433/11911/64136/13198/64209/69310/18858/11910/69065
GO:0006986	response to unfolded protein	94	0.566385	2.0485	1.81848e-06	0.00141498	0.00131505	1022	tags=27%, list=10%, signal=24%	226418/71853/56334/74126/72661/12915/74840/28146/12018/50762/208647/67819/17872/14828/192193/27362/109815/22433/11911/13198/64209/69310/18858/11910/69065
GO:0097193	intrinsic apoptotic signaling pathway	230	0.43341	1.78535	7.07241e-06	0.00489126	0.00454582	2352	tags=29%, list=22%, signal=23%	19099/19255/80795/19367/56085/15461/22059/12015/66461/70369/19823/20482/22334/12050/29813/18024/20437/106021/23939/12925/14775/56772/18604/13871/69181/234371/12581/17350/13163/105675/30954/108705/20779/11651/59004/66168/74126/18453/74747/68949/110876/216805/12282/50873/170770/12018/22187/15937/109815/209027/12043/22433/20438/13806/11911/68539/320709/12575/13198/64209/22408/20315/26941/228775/5631…
GO:2001233	regulation of apoptotic signaling pathway	269	0.411913	1.7258	7.68297e-06	0.00489126	0.00454582	2352	tags=31%, list=22%, signal=25%	19099/19255/19367/56085/20909/22059/12015/66461/66494/244551/66143/70369/20482/94275/16905/22334/12050/29813/18024/75712/20437/17537/23939/13039/11740/13144/14775/67379/60597/50996/15587/14678/12042/234371/12581/13163/105675/19697/217011/22339/22030/108705/20779/11651/240518/59004/14827/14451/66168/74126/18453/17428/68949/216805/12282/50873/170770/12018/17188/22187/15937/97998/109815/64294/209027…
GO:0034620	cellular response to unfolded protein	72	0.562316	1.95269	3.91159e-05	0.0218427	0.0203001	1022	tags=35%, list=10%, signal=32%	80517/80280/71648/100037258/13163/226418/71853/56334/72661/12915/28146/12018/67819/17872/14828/192193/27362/109815/22433/11911/13198/64209/69310/18858/11910
GO:0035967	cellular response to topologically incorrect protein	87	0.539642	1.9325	4.05477e-05	0.0218427	0.0203001	1022	tags=25%, list=10%, signal=23%	226418/71853/56334/72661/12915/28146/12018/67819/70294/17872/14828/192193/27362/109815/22433/11911/64136/13198/64209/69310/18858/11910
GO:0061061	muscle structure development	406	0.353674	1.53318	5.31016e-05	0.0259546	0.0241216	1701	tags=22%, list=16%, signal=19%	14775/109711/224640/57784/23988/56771/83766/68050/68190/241296/276770/19015/20182/14199/606496/56190/50721/15481/12227/67399/13163/105675/80288/12568/19205/106042/18132/22339/60406/73739/11651/386655/17425/52163/15213/11465/18209/13660/12651/106628/17261/15183/15982/21357/20353/19317/28146/14009/17268/19401/20541/211401/22288/16590/320840/12043/22433/53376/17684/234214/227721/17133/108000/270190/…
GO:0043067	regulation of programmed cell death	945	0.304004	1.40517	5.55932e-05	0.0259546	0.0241216	2264	tags=25%, list=21%, signal=22%	20909/22059/13631/12015/66461/216134/66494/224045/244551/66143/58810/26356/73247/64383/15468/70369/54651/19823/54683/18294/12752/20482/101540/17691/20677/94275/11836/70584/67731/625249/233805/16905/22334/11421/18032/22192/104248/12050/29813/53975/18024/66612/12034/75712/20437/20112/18567/18391/17537/23939/18624/13039/13033/11652/81601/23882/72344/11740/216150/13144/14775/23988/14751/71648/67379/5…
GO:2001242	regulation of intrinsic apoptotic signaling pathway	136	0.47015	1.795	6.95714e-05	0.0304505	0.0283	2421	tags=33%, list=23%, signal=26%	69076/19099/19255/19367/56085/22059/12015/66461/70369/20482/22334/29813/18024/20437/23939/14775/234371/12581/105675/108705/20779/11651/59004/66168/74126/18453/68949/216805/12282/50873/170770/22187/109815/209027/12043/22433/20438/13806/11911/13198/64209/22408/20315/26941/56312
GO:0070972	protein localization to endoplasmic reticulum	67	0.549977	1.88067	9.59636e-05	0.0395314	0.0367395	3798	tags=66%, list=35%, signal=43%	67830/76687/17938/66384/338366/218490/24067/216440/27058/22627/14275/76976/53421/67604/72265/93739/27643/20813/217337/243853/77006/30960/67437/66661/66212/100494/20335/76219/69019/68818/68137/71446/52551/66624/56495/11651/66913/229801/231070/17872/14828/192193/64209/20191
GO:0042981	regulation of apoptotic process	917	0.300364	1.38325	0.000111571	0.0434075	0.0403419	2264	tags=25%, list=21%, signal=22%	20909/22059/13631/12015/66461/216134/66494/224045/244551/66143/58810/73247/64383/15468/70369/54651/19823/54683/18294/12752/20482/101540/17691/20677/94275/11836/70584/67731/233805/16905/22334/11421/18032/22192/104248/12050/29813/53975/18024/66612/12034/75712/20437/20112/18567/18391/17537/23939/13039/13033/11652/81601/23882/72344/11740/216150/13144/14775/23988/14751/71648/67379/56772/60597/14433/13…
GO:0030031	cell projection assembly	390	0.353654	1.52947	0.000125018	0.0460789	0.0428246	1898	tags=34%, list=18%, signal=29%	101565/16568/98376/67841/103967/99167/76108/217124/232987/68112/14086/83431/68732/15461/14569/66086/67046/75695/57776/12752/232944/77254/53883/94245/381259/218294/18483/21754/433956/12589/104346/13589/56455/269209/57784/26920/103765/68050/12631/234695/78795/72569/102124/11843/170736/24057/11972/104394/68259/73834/11758/18643/77832/67042/76832/52392/71276/14894/231807/66061/72844/22325/24084/19303…
GO:0098609	cell-cell adhesion	412	0.346475	1.50531	0.000162584	0.0569287	0.0529082	1408	tags=21%, list=13%, signal=19%	11492/245537/12042/19122/109246/207952/72736/19697/54371/319655/71436/17470/22174/106042/19289/18132/23966/22339/101489/14312/20779/11651/71853/102657/14827/57783/241568/100182/19876/241201/242274/12304/238871/67122/13641/232370/17909/56048/171171/50918/19273/19401/331461/11987/16423/71890/71908/63953/117197/20733/16590/329628/13643/320840/12043/22433/320865/17684/238205/72333/12703/244682/12404/…
GO:0007187	G protein-coupled receptor signaling pathway, coupled to cyclic nucleotide second messenger	8	-0.880418	-1.94272	0.000189832	0.0633044	0.0588336	525	tags=62%, list=5%, signal=59%	243764/13488/15559/12671/15558
GO:0007549	sex-chromosome dosage compensation	25	0.690315	1.98044	0.000209645	0.0667339	0.0620209	9	tags=12%, list=0%, signal=12%	15183/22097/213742
GO:0042127	regulation of cell population proliferation	831	0.302127	1.38261	0.000241664	0.0735813	0.0683847	2079	tags=24%, list=19%, signal=21%	101540/20677/94275/12520/192156/67588/54006/108679/19047/16905/11421/18747/26417/21858/53975/12034/12317/60611/104479/16998/20112/106021/76281/18567/17537/269033/105352/13039/68118/18570/21753/14114/11740/211770/52679/14775/72475/23988/71648/83766/14561/77889/68992/68050/234695/14319/76425/68240/50794/19094/231872/22368/19015/104394/12576/68259/20841/21950/68911/18627/14678/67279/19716/98496/5619…
GO:0030968	endoplasmic reticulum unfolded protein response	62	0.556558	1.88107	0.000256177	0.0747505	0.0694713	1022	tags=29%, list=10%, signal=26%	226418/71853/56334/72661/12915/28146/12018/67819/17872/14828/192193/27362/109815/22433/11911/13198/64209/11910
GO:0007167	enzyme-linked receptor protein signaling pathway	546	0.322549	1.43566	0.000294724	0.0825581	0.0767275	1689	tags=22%, list=16%, signal=20%	224640/23988/14561/17984/68527/73711/13841/68818/22772/11843/17826/18604/68259/67605/13871/14678/19716/98496/606496/14232/109246/20901/218952/23863/19697/80288/19303/71436/22174/106042/68431/18791/22339/80752/60406/20779/66734/75659/11651/231125/386655/229011/228839/12702/19247/18183/27528/105083/20787/15901/21804/74747/19876/14766/13637/20238/216805/21807/226781/13641/27387/320679/18709/22340/56…
GO:0009048	dosage compensation by inactivation of X chromosome	23	0.695373	1.94249	0.000330726	0.0861124	0.0800308	9	tags=13%, list=0%, signal=13%	15183/22097/213742
GO:1901699	cellular response to nitrogen compound	399	0.338515	1.46352	0.000332006	0.0861124	0.0800308	1271	tags=17%, list=12%, signal=15%	20192/13163/22276/19697/12568/19303/12988/22352/22030/20779/11651/22027/66647/12702/19247/17187/102193/20787/57028/76630/238871/226781/56506/22318/11750/103988/50873/18709/23934/56436/74551/22278/23830/231070/20541/210789/14718/20393/20539/432442/230784/22433/118445/330953/234214/16324/13829/12927/12703/53322/15361/22350/22408/13653/20191/110784/93896/20660/13685/26941/14281/228775/14870/16600/54…
GO:0071514	genomic imprinting	26	0.676113	1.96423	0.000375082	0.0875566	0.0813731	236	tags=12%, list=2%, signal=11%	12577/22097/213742
GO:0045773	positive regulation of axon extension	46	0.591676	1.89444	0.000360807	0.0875566	0.0813731	207	tags=15%, list=2%, signal=15%	20807/12561/20315/320563/18213/20356/22067
GO:0008285	negative regulation of cell population proliferation	356	0.355896	1.52301	0.000371363	0.0875566	0.0813731	1865	tags=25%, list=17%, signal=22%	20112/76281/269033/13039/68118/21753/14114/211770/52679/71648/14561/68050/14319/50794/19094/231872/22368/19015/12576/68259/18627/67279/56190/50721/19122/12581/194655/12227/75079/218271/17470/12988/102657/106052/14451/57754/72306/56812/19876/14766/76893/68949/67694/216805/21807/18715/94040/226154/69219/19273/12018/75613/19401/211401/17872/63953/22057/73916/234593/20733/18226/12043/17684/12703/1260…
GO:0120031	plasma membrane bounded cell projection assembly	383	0.347551	1.49958	0.000388839	0.0878401	0.0816365	2500	tags=33%, list=23%, signal=27%	101565/16568/98376/67841/103967/99167/76108/217124/232987/68112/14086/83431/68732/15461/14569/66086/67046/75695/57776/12752/232944/77254/53883/94245/381259/218294/18483/21754/433956/12589/104346/13589/56455/269209/57784/26920/103765/68050/12631/234695/78795/72569/102124/11843/170736/24057/11972/104394/68259/73834/11758/18643/77832/67042/76832/52392/71276/14894/231807/66061/72844/22325/24084/19303…
GO:1903573	negative regulation of response to endoplasmic reticulum stress	35	0.623784	1.88908	0.000437565	0.0928566	0.0862987	1326	tags=37%, list=12%, signal=33%	52551/22260/71853/66168/74126/12915/12282/50873/14828/27362/109815/22433/64209
GO:0071375	cellular response to peptide hormone stimulus	208	0.401185	1.62701	0.00042505	0.0928566	0.0862987	1256	tags=18%, list=12%, signal=16%	19697/19303/12988/20779/11651/12702/19247/17187/102193/20787/226781/22318/103988/18709/56436/74551/22278/23830/231070/210789/14718/20393/22433/16324/12927/12703/53322/15361/22408/110784/93896/20660/13685/14281/228775/14870/19267
GO:0045778	positive regulation of ossification	32	-0.63093	-2.00587	0.000499188	0.097106	0.090248	1423	tags=50%, list=13%, signal=44%	12393/17260/19219/21333/338352/21834/19242/235320/11480/20516/20666/12167/12168/71175/12166/16974
GO:0043409	negative regulation of MAPK cascade	104	0.464593	1.70751	0.000471502	0.097106	0.090248	1180	tags=24%, list=11%, signal=22%	12988/20597/64384/11651/57783/15183/216805/67702/50873/18709/57912/215748/63953/235584/18226/22433/18218/29811/22350/19252/26941/240672/14870/16600/11910
GO:0051726	regulation of cell cycle	747	0.302532	1.37419	0.000497672	0.097106	0.090248	2244	tags=23%, list=21%, signal=19%	26951/244551/72057/73247/386649/21423/64383/15468/52696/75565/70127/13684/20482/68053/17691/232944/233805/240121/140858/67903/19052/59126/30839/18747/21858/80748/330177/14677/12315/12034/12317/14208/218294/20112/71449/18555/107951/53317/55982/81601/227707/23882/105513/52679/80280/13144/23988/83766/68240/28000/14156/101206/22687/51812/54624/103733/76454/104394/12576/14199/104418/13871/18627/67117/…

### Sheet: GSEA_top_results_P0_UBC_WT_Muta
ID	Description	setSize	enrichmentScore	NES	pvalue	p.adjust	qvalue	rank	leading_edge	core_enrichment
GO:0099537	trans-synaptic signaling	544	-0.437057	-1.81462	8.42031e-10	5.85464e-06	5.59906e-06	1355	tags=28%, list=13%, signal=26%	18530/20720/14799/54526/104245/243764/235415/108071/56839/18754/14654/13488/14401/108800/14805/219228/14400/14407/18390/14397/12064/386750/14394/15558/381677/15370/320127/17260/54525/74007/12289/19242/207777/29873/104069/64085/56808/14803/13176/12671/244667/60510/54524/23964/11441/27220/12921/54725/435145/107831/13405/78808/50997/225872/20927/14815/14395/210274/110893/15114/14083/13869/268755/818…
GO:0099536	synaptic signaling	570	-0.434752	-1.81246	1.82088e-09	6.3303e-06	6.05395e-06	1355	tags=28%, list=13%, signal=26%	18530/20720/14799/54526/104245/243764/67792/235415/108071/56839/18754/14654/13488/14401/108800/14805/219228/14400/14407/18390/14397/12064/386750/14394/15558/381677/15370/320127/17260/54525/74007/12289/19242/207777/29873/104069/64085/56808/14803/13176/12671/244667/60510/54524/23964/11441/27220/12921/54725/435145/107831/13405/78808/50997/225872/20927/14815/14395/210274/110893/15114/67865/14083/1386…
GO:0007268	chemical synaptic transmission	539	-0.435216	-1.80794	4.71252e-09	8.19154e-06	7.83394e-06	1355	tags=28%, list=13%, signal=26%	18530/20720/14799/54526/104245/243764/235415/108071/56839/18754/14654/13488/14401/108800/14805/219228/14400/14407/18390/14397/12064/386750/14394/15558/381677/15370/320127/17260/54525/74007/12289/19242/207777/29873/104069/64085/56808/14803/13176/12671/244667/60510/54524/11441/27220/12921/435145/107831/13405/78808/50997/225872/20927/14815/14395/210274/110893/15114/14083/13869/268755/81840/208898/22…
GO:0098916	anterograde trans-synaptic signaling	539	-0.435216	-1.80794	4.71252e-09	8.19154e-06	7.83394e-06	1355	tags=28%, list=13%, signal=26%	18530/20720/14799/54526/104245/243764/235415/108071/56839/18754/14654/13488/14401/108800/14805/219228/14400/14407/18390/14397/12064/386750/14394/15558/381677/15370/320127/17260/54525/74007/12289/19242/207777/29873/104069/64085/56808/14803/13176/12671/244667/60510/54524/11441/27220/12921/435145/107831/13405/78808/50997/225872/20927/14815/14395/210274/110893/15114/14083/13869/268755/81840/208898/22…
GO:0007267	cell-cell signaling	751	-0.372992	-1.58968	9.24089e-07	0.00128504	0.00122894	1373	tags=25%, list=13%, signal=24%	18530/20720/14799/54526/104245/243764/67792/235415/108071/56839/18754/14654/13488/14401/108800/14805/219228/14400/14407/16869/18390/14397/12064/386750/14394/15558/381677/15370/320127/17260/54525/74007/12289/19242/207777/29873/104069/64085/56808/14803/13176/12671/244667/60510/13388/54524/23964/11441/27220/21416/12921/54725/435145/107831/13405/78808/50997/225872/20927/14815/14395/210274/110893/1511…
GO:0099177	regulation of trans-synaptic signaling	417	-0.416422	-1.69798	1.49763e-06	0.0017355	0.00165974	1350	tags=27%, list=13%, signal=24%	18530/20720/14799/243764/235415/108071/56839/18754/13488/14805/219228/18390/12064/15558/381677/320127/17260/54525/12289/19242/207777/29873/64085/56808/14803/13176/244667/11441/12921/435145/107831/78808/50997/225872/14815/210274/110893/15114/14083/13869/268755/81840/208898/227120/14810/224997/243931/20620/14802/232370/18011/19417/241770/18795/327814/20510/19141/14804/68943/108013/20908/58234/19259…
GO:0050804	modulation of chemical synaptic transmission	416	-0.416898	-1.6983	2.20347e-06	0.00218867	0.00209313	1350	tags=27%, list=13%, signal=24%	18530/20720/14799/243764/235415/108071/56839/18754/13488/14805/219228/18390/12064/15558/381677/320127/17260/54525/12289/19242/207777/29873/64085/56808/14803/13176/244667/11441/12921/435145/107831/78808/50997/225872/14815/210274/110893/15114/14083/13869/268755/81840/208898/227120/14810/224997/243931/20620/14802/232370/18011/19417/241770/18795/327814/20510/19141/14804/68943/108013/20908/58234/19259…
GO:0007612	learning	137	-0.511844	-1.84342	2.36256e-05	0.0205336	0.0196372	707	tags=25%, list=7%, signal=23%	67405/14799/108071/13488/94109/12064/15558/320127/19242/64085/210933/11441/13798/12921/225872/20927/210274/110893/14810/57138/319352/545156/232370/14281/18795/104111/20510/76898/19141/58234/218038/57340/14812/110891
GO:0050806	positive regulation of synaptic transmission	127	-0.526177	-1.87283	3.77925e-05	0.0266556	0.025492	799	tags=28%, list=8%, signal=26%	20720/14799/56839/18754/13488/14805/12289/19242/64085/11441/12921/50997/210274/110893/15114/14083/13869/268755/14810/243931/20620/14802/232370/20510/19141/68943/20908/58234/19259/14812/208922/110891/11516/12323/13844
GO:0048167	regulation of synaptic plasticity	181	-0.477438	-1.77792	3.83368e-05	0.0266556	0.025492	1341	tags=29%, list=13%, signal=25%	20720/14799/108071/13488/14805/12064/381677/320127/17260/54525/19242/11441/12921/435145/107831/50997/225872/14815/210274/110893/268755/81840/208898/14810/243931/20620/18011/19417/20510/19141/14804/20908/58234/19259/57340/14812/208922/110891/18619/12323/13844/20983/140492/76787/12752/18752/107065/382018/20845/18762/20807/243725
GO:0050877	nervous system process	592	-0.369005	-1.54594	5.24001e-05	0.0331216	0.0316757	1296	tags=23%, list=12%, signal=21%	67405/20720/14799/54526/17172/235415/108071/17869/14654/13488/268859/14805/94109/18124/24064/18390/12064/225998/15558/15370/21834/320127/20357/17260/216892/12289/16835/19242/64085/12671/210933/244667/16842/11441/27220/13798/12921/435145/66270/13405/239556/50997/16508/225872/20927/210274/16498/16450/110893/18508/14266/268755/14810/16206/57138/243931/319352/545156/77945/241062/20620/67092/11304/232…
GO:0050808	synapse organization	504	-0.38145	-1.57471	6.92039e-05	0.0400979	0.0383475	1277	tags=23%, list=12%, signal=22%	18530/60367/14799/237979/108071/20562/227580/12563/13488/23965/14401/12294/219228/243621/14407/14397/20692/70549/12064/20350/386750/14394/18186/17260/22359/19242/216049/104069/64085/56808/14803/320873/330222/210933/244667/11441/13196/54725/107831/50997/225872/14395/20563/210274/110893/14083/93707/210293/13869/14810/57138/545156/100042150/14396/232370/18011/23859/241770/327814/442801/20510/238130/…
GO:0008643	carbohydrate transport	80	-0.569527	-1.89416	0.000113104	0.060493	0.0578523	2264	tags=44%, list=22%, signal=35%	17869/13488/18124/14783/20511/13869/20527/18260/18024/23921/93898/104215/58994/11636/232430/74777/18751/53881/64930/353169/20525/52906/56017/26457/58887/19062/106068/20912/20411/23830/54338/73822/83429/26569/50721
GO:0007610	behavior	497	-0.371554	-1.53087	0.00012317	0.0611714	0.058501	1296	tags=23%, list=12%, signal=21%	67405/20720/14799/215378/108071/18754/14654/13488/14763/14805/219228/94109/18124/18390/12064/93688/15558/21834/320127/17260/74007/16835/19242/64085/14803/330222/60344/210933/20511/11441/27220/13798/12921/14009/15902/13405/16508/225872/20927/14815/210274/110893/18508/14266/14810/57138/319352/545156/67445/20620/67092/232370/14281/16531/50769/18795/104111/20510/76898/387285/11932/19141/383619/18227/…
GO:1990806	ligand-gated ion channel signaling pathway	25	-0.759312	-2.01414	0.000141883	0.0657675	0.0628965	1276	tags=52%, list=12%, signal=46%	14799/14805/17260/12671/14810/545156/14802/18795/67579/14812/14809/12752/20866
GO:0035235	ionotropic glutamate receptor signaling pathway	18	-0.798087	-2.00145	0.000325054	0.0942605	0.0901457	1144	tags=56%, list=11%, signal=50%	14799/14805/17260/14810/545156/14802/67579/14812/14809/12752
GO:0043279	response to alkaloid	68	-0.577088	-1.87018	0.000287871	0.0942605	0.0901457	1257	tags=32%, list=12%, signal=29%	14799/17869/18754/13488/18390/12064/15558/330222/20511/13798/12921/14810/15184/20510/13435/74777/14229/18569/18752/26556/319387/20845
GO:0034219	carbohydrate transmembrane transport	78	-0.564484	-1.8629	0.000243697	0.0942605	0.0901457	1957	tags=38%, list=19%, signal=31%	17869/13488/18124/14783/20511/13869/20527/18260/18024/23921/93898/104215/11636/232430/74777/18751/53881/64930/353169/20525/52906/56017/26457/58887/19062/106068/20912/20411/23830/54338
GO:0015749	monosaccharide transmembrane transport	75	-0.568141	-1.85479	0.000217499	0.0942605	0.0901457	1957	tags=39%, list=19%, signal=32%	17869/13488/18124/14783/20511/13869/20527/18260/18024/23921/93898/104215/11636/232430/74777/18751/53881/64930/353169/20525/52906/56017/26457/58887/19062/20912/20411/23830/54338
GO:0008645	hexose transmembrane transport	73	-0.561589	-1.83306	0.000308279	0.0942605	0.0901457	1949	tags=37%, list=19%, signal=30%	17869/13488/18124/14783/20511/13869/20527/18260/18024/23921/93898/104215/11636/232430/18751/53881/64930/353169/20525/52906/56017/26457/58887/19062/20912/20411/23830
GO:1904659	D-glucose transmembrane transport	73	-0.561589	-1.83306	0.000308279	0.0942605	0.0901457	1949	tags=37%, list=19%, signal=30%	17869/13488/18124/14783/20511/13869/20527/18260/18024/23921/93898/104215/11636/232430/18751/53881/64930/353169/20525/52906/56017/26457/58887/19062/20912/20411/23830
GO:0034330	cell junction organization	630	-0.343042	-1.43902	0.000325364	0.0942605	0.0901457	1279	tags=21%, list=12%, signal=20%	18530/60367/14799/237979/108071/20562/227580/12563/13488/12554/23965/14401/12294/219228/243621/14407/14397/20692/70549/12064/20350/386750/14394/18186/17260/22359/19242/216049/104069/64085/56808/14803/320873/330222/210933/244667/107581/11441/13196/54725/23836/70737/75739/107831/50997/225872/20927/14395/20563/210274/110893/14083/93707/210293/13869/14810/57138/260305/545156/100042150/14396/18260/232…
GO:2000145	regulation of cell motility	539	0.328281	1.42599	0.000262472	0.0942605	0.0901457	807	tags=14%, list=8%, signal=14%	68732/232227/14694/52014/14828/16423/381290/216560/16413/78771/12527/14348/12476/19876/109270/52028/16905/12043/23991/12317/12512/114886/242050/18844/18081/13134/260315/399558/238871/16401/11845/11853/13837/118453/74012/83397/219140/20315/353310/14388/73910/244418/13653/20346/26564/80982/108151/19281/80883/107895/12552/19272/22352/19017/14456/66922/210801/20356/50768/18205/328949/14119/56363/1821…
GO:0040011	locomotion	632	0.315214	1.38977	0.000317466	0.0942605	0.0901457	867	tags=15%, list=8%, signal=14%	21983/75723/54371/20301/68732/232227/14694/67759/52014/14828/16423/381290/216560/16413/78771/12527/53404/14348/12476/19876/13052/109270/13123/52028/16905/12043/23991/12317/12512/114886/18039/242050/18844/18081/211187/13134/260315/20254/399558/268902/238871/16401/11845/11853/13837/118453/13841/74012/83397/219140/20315/353310/14388/73910/244418/13653/20346/26564/80982/22138/108151/19281/80883/10789…
